# Cell Modeling and Rescue of a Novel Non-coding Genetic Cause of Glycogen Storage Disease IX

**DOI:** 10.1101/2025.05.14.654043

**Authors:** Apoorva K. Iyengar, Xue Zou, Jian Dai, Rhodricia A. Francis, Alexias Safi, Karynne Patterson, Rebecca L. Koch, Shannon Clarke, M. Makenzie Beaman, Jessica X. Chong, Michael J. Bamshad, William H. Majoros, R. Catherine Rehder, Deeksha S. Bali, Andrew S. Allen, Gregory E. Crawford, Priya S. Kishnani, Timothy E. Reddy

**Affiliations:** Department of Biostatistics and Bioinformatics, Duke University School of Medicine, Durham, NC 27710, USA; Biochemical Genetics Laboratory, Duke University Health System, Durham, NC 27710, USA; Division of Medical Genetics, Department of Pediatrics, Duke University School of Medicine, Durham, NC 27710, USA; Department of Genome Sciences, University of Washington, Seattle, WA 98195, USA; Department of Pathology, Duke University School of Medicine, Durham, NC 27710, USA; Department of Pediatrics, University of Washington, Seattle, WA 98195, USA; Brotman Baty Institute, Seattle, WA 98195, USA; Seattle Children’s Hospital, Seattle, WA 98105, USA; Center for Statistical Genetics and Genomics, Duke University, Durham, NC 27710, USA

**Author notes:** denotes co-corresponding authors: Timothy E. Reddy; 101 Science Drive, 2347 FCIEMAS Building, Durham, NC 27710, Gregory E. Crawford; 101 Science Drive, 2111 FCIEMAS Building, Durham, NC 27710, Priya S. Kishnani; 905 LaSalle Street, 4010 Genome Sciences Research Building 1, Durham, NC 27710.

## Abstract

Delayed diagnosis of Mendelian disease substantially prevents early therapeutic intervention that could improve symptoms and prognosis. One major contributing challenge is the functional interpretation of non-coding variants that cause disease by altering splicing and/or gene expression. We identified two siblings with glycogen storage disease (GSD) type IX γ2, both of whom had a classic clinical presentation, enzyme deficiency, and a known pathogenic splice acceptor variant on one allele of *PHKG2*. Despite the autosomal recessive nature of the disease, no variant on the second allele was identified by gene panel sequencing. To identify a potential missing second pathogenic variant, we completed whole genome sequencing (WGS) and detected putative deep intronic splicing variant in PHKG2 in both siblings. We confirmed the functional splicing effects of this variant using short-read and long-read RNA-seq on patient blood and a HEK293T cell model in which we installed the variant using CRISPR editing. Using the cell model, we demonstrated multiple biochemical and cellular impacts that are consistent with GSD IX γ2, and a reversal of aberrant splicing using antisense splice-switching oligonucleotides. In doing so, we demonstrate a novel and robust pathway for detecting, validating, and reversing the impacts of novel non-coding causes of rare disease.
