## Supplementary Table 1 for "Cell Modeling and Rescue of a Novel Non-coding Genetic Cause of Glycogen Storage Disease IX"

### Sheet: Sheet1
Oligonucleotide	Sequence (5' -> 3')
gRNA	CAGGTTAAGAGTATTAACTC
ssODN 1	CTAATGCTAGGATTTGAACTTGGACAGTCTGACTCCAGAGGTAATACTCTTAACCTGTGGACCCACATGTCTGGTGGATGT
ssODN2	CTAATGCTAGGATTTGAACTTGGACAGTCTGACTCCAGAGGTAATACTCTTAACCTGTGGACCCACATGTCTGGTGGATGTTGTACTTTAAAAC
AS-PCR reverse primer (specific to T allele)	TCCACAGGTTAAGAGTATTGA
AS-PCR reverse primer (specific to G allele)	TCCACAGGTTAAGAGTATTGC
AS-PCR common forward primer	GCACCAGTCTTTATATGGCT
RT-PCR forward primer	CTTTCTCCATGCCAACAACA
RT-PCR reverse primer	TGCGTAACATCAGGATCTGC
RT-PCR Sanger primer	CATAGCCTGGGTGGGTTTCA
qRT-PCR canonical isoform forward primer	CTTTCAGATTTCGGGTTCTCCT
qRT-PCR canonical isoform reverse primer	ATGGAGCATTTAAGGATCTCTGG
qRT-PCR canonical isoform probe	/56-FAM/AAGCTTCGA/ZEN/GAGTTGTGTGGGACC/3IABkFQ/
qRT-PCR pseudoexon isoform forward primer	ACTTTCAGATTTCGGGTTCTCC
qRT-PCR pseudoexon isoform reverse primer	TTAGGACCCTAGAGCAGTCATC
qRT-PCR pseudoexon isoform probe	/56-FAM/TCACCTCTT/ZEN/TGAGCCAATCTCGAAGC/3IABkFQ/
SSO1-2OMe	mC*mU*mC*mA*mC*mC*mU*mC*mU*mU*mU*mG*mA*mG*mC*mC*mA*mA*mU*mC*mU*mA*mU*mA
SSO2-2OMe	mC*mC*mU*mA*mG*mA*mG*mC*mA*mG*mU*mC*mA*mU*mC*mU*mC*mA*mC*mC*mU*mC*mU*mU
SSO3-2OMe	mG*mU*mA*mU*mU*mA*mC*mC*mU*mC*mU*mG*mG*mA*mG*mU*mC*mA*mG*mA*mC*mU*mG*mU*mC
Scrambled-2OMe	mA*mG*mG*mC*mU*mU*mC*mC*mG*mC*mC*mU*mU*mC*mU*mA*mU*mC*mA*mU*mA*mA*mC*mC
SSO3-2MOE	/52MOErG/*/i2MOErT/*/i2MOErA/*/i2MOErT/*/i2MOErT/*/i2MOErA/*/i2MOErC/*/i2MOErC/*/i2MOErT/*/i2MOErC/*/i2MOErT/*/i2MOErG/*/i2MOErG/*/i2MOErA/*/i2MOErG/*/i2MOErT/*/i2MOErC/*/i2MOErA/*/i2MOErG/*/i2MOErA/*/i2MOErC/*/i2MOErT/*/i2MOErG/*/i2MOErT/*/32MOErC/
Scrambled-2MOE	/52MOErA/*/i2MOErG/*/i2MOErG/*/i2MOErC/*/i2MOErT/*/i2MOErT/*/i2MOErC/*/i2MOErC/*/i2MOErG/*/i2MOErC/*/i2MOErC/*/i2MOErT/*/i2MOErT/*/i2MOErC/*/i2MOErT/*/i2MOErA/*/i2MOErT/*/i2MOErC/*/i2MOErA/*/i2MOErT/*/i2MOErA/*/i2MOErA/*/i2MOErC/*/32MOErC/
